# A Natural Programmable Metamaterial Controls 3D Curvature of Compound Eyes

**DOI:** 10.1101/2025.11.25.689431

**Authors:** Juan Garrido-García, Rhian F. Walther, Jesús Torres-Tirado, Jesús A. Andrés-San Román, José A. Sanz-Herrera, Franck Pichaud, Fernando Casares, Luis M. Escudero

**Affiliations:** Departamento de Matemática Aplicada I, Universidad de Sevilla and Instituto de Biomedicina de Sevilla (IBiS), Hospital Universitario Virgen del Rocío/CSIC/Universidad de Sevilla. 41013 Seville, Spain; Cell Biology of Tissue Architecture and Physiology Group. Laboratory for Molecular Cell Biology (LMCB), University College London, London WC1E 6BT, United Kingdom; CABD, CSIC/Universidad Pablo de Olavide/Junta de Andalucía, 41013 Seville, Spain; Departamento de Biología Celular, Facultad de Biología, Universidad de Sevilla and Instituto de Biomedicina de Sevilla (IBiS), Hospital Universitario Virgen del Rocío/CSIC/Universidad de Sevilla. 41013 Seville, Spain; Escuela Técnica Superior de Ingeniería. Universidad de Sevilla, Seville 41092, Spain and Instituto de Biomedicina de Sevilla (IBiS), Hospital Universitario Virgen del Rocío/CSIC/Universidad de Sevilla, 41013 Seville, Spain; Institute for the Physics of Living Systems, University College London, London WC1E 6BT, UK

## Abstract

The panoramic vision of the convex compound eyes, common to insects and crustaceans, relies on micrometer-scale curvature variations^1^. These variations create specialized visual zones adapted to specific tasks, including detecting prey, mates, or predators^2,3^. However, the mechanisms by which such fine-scale curvature is encoded during development remain unknown. Here we show that the developing eye of *Drosophila melanogaster* functions as a natural metamaterial that programs the organ’s precise 3D curvature. We discover a supracellular triangular mesh in the basal retina with a specific pattern of triangles sizes. Computational simulations demonstrate its role directing the small scale curvature variations of the eye. Genetic disruption of this micropattern prevents local curvature establishment. Furthermore, the presence of a homologous mesh-curvature relationship in *Drosophila mauritiana* indicates evolutionary conservation of this mechanism. These results reveal a novel mechanism of morphogenesis control in which the supracellular 2D patterning give rise to a biological programmable metamaterial that encodes 3D curvature with great precision^4^. Our *in vivo* finding offers a novel framework for the design of shape-programmable 3D biological surfaces with broad implications from synthetic morphogenesis to clinical applications.
