## Supplementary material for "A Natural Programmable Metamaterial Controls 3D Curvature of Compound Eyes": Table S1

### Sheet: Hoja1
	Box Data Name	Uniform 50 iterations	Uniform 150 iterations	Gradient 50 iterations	Gradient 150 iterations	Discontinuous 50 iterations	Discontinuous 150 iterations
	Uniform 50 iterations	0	0.287444	0.380385	0.495627	0.457247	0.387514
	Uniform 150 iterations	0.287444	0	0.760809	0.838303	0.867149	0.696568
	Gradient 50 iterations	0.380385	0.760809	0	0.0124314	0.30399	0.380434
	Gradient 150 iterations	0.495627	0.838303	0.0124314	0	0.353023	0.426738
	Discontinuous 50 iterations	0.457247	0.867149	0.30399	0.353023	0	0.0912115
	Discontinuous 150 iterations	0.387514	0.696568	0.380434	0.426738	0.0912115	0
