## Supplementary material for "A Natural Programmable Metamaterial Controls 3D Curvature of Compound Eyes": Table S2

### Sheet: Hoja1
	AdultName	Depth (µm)	MajorAxis (µm)	MinorAxis (µm)
	WTm 1	100.558	419.886	331.755
	WTf 1	102.568	448.52	361.638
	WTm 2	101.133	423.945	329.948
	WTm 3	101.127	406.92	340.673
	WTm 4	101.827	409.388	334.489
	WTm 5	100.765	434.724	341.128
	WTf 2	109.555	448.231	345.955
	WTf 3	114.696	430.278	383.473
	WTf 4	118.881	440.456	386.578
	Mau male 1	137.368	488.317	372.195
	Mau male 2	140.026	486.63	378.382
	Mau female 1	138.901	504.933	391.272
	Mau female 2	139.73	501.194	408.499
	Talin male 1	106.786	420.203	329.35
	Talin female 1	119.418	459.617	354.408
	Talin male 2	103.603	413.587	326.02
	Talin male 3	109.816	433.159	350.877
	Talin male 4	112.786	424.886	347.139
	Talin male 5	103.006	422.433	332.119
	Talin male 6	104.079	419.358	337.128
	Talin female 2	115.768	462.409	365.043
	Talin female 3	118.462	464.666	358.359
	Talin female 4	116.623	468.658	367.997
	Talin female 5	111.126	437.567	360.827
	Talin female 6	116.491	449.908	355.563
