## Supplementary material for "A Natural Programmable Metamaterial Controls 3D Curvature of Compound Eyes": Table S3

### Sheet: Hoja1
	SimulationName	NumTriangles	Iteration	Depth (µm)	MajorAxis (µm)	MinorAxis (µm)	Triangle Mean Area (µm²)	s.d. Triangle Area (µm²)	Triangle Mean Height (µm)	Triangle Mean Edge Length (µm)	s.d. Triangle Edge Length (µm)	Ratio Thickness-Height
	sWT 1 Male	694	261	100.783	473.77	362.72	90.9994	9.45261	12.5013	14.6215	1.40904	0.00999899
	sIT 1 Male	689	368	110.097	457.616	358.97	85.1683	6.39039e-13	12.1667	14.0786	0.72812	0.0102739
	sRub 1 Male	2657	1113	104.725	473.634	362.75	47.6459	8.7108	9.05825	10.5251	1.18154	0.0137996
	sWTi 1 Male	696	340	106.366	474.075	362.758	91.2566	9.34021	12.4899	14.6468	1.42637	0.0100081
	sWT 1 Female	695	298	103.231	456.252	371.806	90.1992	9.43534	12.5055	14.4876	1.12488	0.00999561
	sIT 1 Female	690	363	111.106	442.499	364.404	84.9716	3.60566e-13	12.102	14.0623	0.727279	0.0103289
	sRub 1 Female	2860	953	99.6322	456.379	371.746	42.5847	10.0789	8.49143	9.91458	1.39386	0.0147207
	sWTi 1 Female	694	300	104.058	456.493	371.548	90.2733	9.33125	12.4598	14.4942	1.11849	0.0100323
	sWT 2 Male	708	287	101.462	456.233	376.315	89.078	10.5218	12.3379	14.3959	1.21042	0.0101313
	sIT 2 Male	706	244	107.14	443.869	368.191	81.0791	6.17871e-13	11.8544	13.7365	0.710422	0.0105446
	sRub 2 Male	2940	1116	106.247	456.021	376.403	41.8913	10.4835	8.40617	9.8216	1.45839	0.01487
	sWTi 2 Male	714	325	103.009	461.509	376.213	89.3654	10.7262	12.4064	14.4227	1.23368	0.0100755
	sWT 3 Male	667	458	106.812	412.74	343.401	78.0918	9.14627	11.6034	13.4688	1.0882	0.0107727
	sIT 3 Male	660	491	111.697	404.268	335.921	73.7973	4.94929e-13	11.2729	13.1051	0.677781	0.0110886
	sRub 3 Male	2108	1915	115.86	410.647	339.038	49.4981	9.12812	9.26156	10.7343	1.23225	0.0134966
	sWTi 3 Male	669	474	109.944	412.74	343.397	78.2344	8.9701	11.5761	13.4847	1.0944	0.0107981
	sWT 2 Female	775	211	104.996	529.722	403.57	102.449	10.088	13.2771	15.441	1.17491	0.0094147
	sIT 2 Female	765	82	109.652	508.534	390.012	93.6382	8.01951e-13	12.7354	14.7621	0.763449	0.00981517
	sRub 2 Female	3522	675	100.197	529.848	404.446	44.3577	9.6375	8.68068	10.1323	1.32656	0.0143998
	sWTi 2 Male	778	218	104.731	529.416	404.025	102.528	10.1805	13.3044	15.4516	1.20184	0.00939541
	sWT 3 Female	774	194	101.76	504.475	421.814	100.467	11.0717	13.1236	15.2835	1.20536	0.00952484
	sIT 3 Female	769	142	108.376	482.729	406.938	94.8323	5.62455e-13	12.8027	14.8559	0.768301	0.00976354
	sRub 3 Female	3536	757	105.122	504.477	422.083	43.2535	9.9431	8.56798	9.99236	1.37034	0.0145892
	sWTi 3 Female	777	201	101.308	504.348	422.17	100.548	11.4731	13.124	15.2924	1.23326	0.0095245
	sMau 1 Male	689	993	140.435	463.419	367.616	95.0486	15.0021	12.7153	14.9092	1.67372	0.00983064
	sMau* 1 Male	670	777	140.047	464.209	367.146	94.5774	14.1729	12.679	14.8719	1.621	0.00985881
	sMau 2 Male	667	833	139.246	497.032	392.643	110.784	19.473	13.762	16.1234	2.02886	0.009083
	sMau* 2 Male	649	726	139.061	496.934	391.613	109.988	18.5111	13.7338	16.0507	1.91135	0.00910163
	sMau 3 Male	660	879	138.267	469.634	393.395	107.91	17.1162	13.5425	15.9182	1.85891	0.00923023
	sMau* 3 Male	621	638	140.19	469.717	393.167	107.903	16.5896	13.5266	15.914	1.8119	0.00924104
	sMau 1 Female	938	461	138.493	528.25	427.021	94.108	13.6489	12.5846	14.8634	1.63761	0.00993274
	sMau* 1 Female	926	440	139.111	528.25	427.021	94.1807	13.4419	12.5901	14.8673	1.61677	0.00992844
	sTalin 1 Male	3000	1241	113.853	489.573	369.254	44.799	7.50362	8.76865	10.1963	1.06171	0.0142553
	sTalin 2 Male	3317	882	110.149	507.141	385.222	44.395	7.07041	8.72139	10.1555	1.02421	0.0143326
	sTalin 3 Male	2913	1267	111.845	466.309	356.753	44.0118	9.05678	8.6488	10.0859	1.24375	0.0144529
	sTalin 1 Female	3313	964	113.775	496.036	386.243	44.2612	6.96414	8.71134	10.1376	1.00185	0.0143491
	sTalin 2 Female	3115	947	111.789	497.26	388.861	47.4482	7.68703	9.06278	10.505	1.08308	0.0137927
	sTalin 3 Female	3543	925	112.165	534.197	397.237	44.574	7.08664	8.7449	10.1735	1.01851	0.014294
