## Supplementary material for "A Natural Programmable Metamaterial Controls 3D Curvature of Compound Eyes": Table S5

### Sheet: Hoja1
		n		n	total number of surfaces				dG
	sWT	6		nGauss	total number of comparisons		sWT vs sWT vs. sIT vs sIT	test	Kruskal-Wallis test
	sIT	6		s.d.	standard deviation			p-value	< 0,001
	sRub	6		dG	Gaussian metric
	sWTi	6		p-value	<0,001***		sWT vs sWT vs. sRub vs sRub	test	Welch’s test
	sWTnh	6			<0,01**			p-value	0.04
	sMau	4			<0,05*
	sMau*	4			ns		sWT vs WT vs. WT vs WT	test	Kruskal-Waliis test
	sTalin	6						p-value	>0,99
	WT	9
	WTf	4					sWT vs WT vs. sWTi vs WT	test	Kruskal-Wallis test
	WTm	5						p-value	0.66
	Mau	4
	Talin	12					sIT vs WT vs. WT vs WT	test	Kruskal-Wallis test
								p-value	< 0,001
							sRub vs WT vs. WT vs WT	test	Kruskal-Wallis test
			dG					p-value	0.04
		nGauss	mean	s.d
	sWT vs. sWT	15	0.046	0.024			sWTi vs WT vs. WT vs WT	test	Ordinary one-way Anova
	sWT vs. sTalin	36	0.169	0.1				p-value	0.37
	sWT vs. WT	54	0.148	0.066
	sIT vs. sIT	15	0.451	0.248			sMau vs Mau vs. Mau vs Mau	test	Ordinary one-way Anova
	sIT vs. WT	54	0.368	0.167				p-value	0.94
	sRub vs. sRub	15	0.113	0.053
	sRub vs. WT	54	0.2	0.1			sMau vs Mau vs. sMau* vs Mau	test	Welch’s test
	sWTi vs. WT	54	0.162	0.085				p-value	>0,99
	sWTnh vs. WT	54	0.15	0.078
	sMau vs. Mau	16	0.096	0.041			sMau* vs Mau vs. Mau vs Mau	test	Ordinary one-way Anova
	sMau* vs. Mau	15	0.101	0.049				p-value	0.94
	sTalin vs. sTalin	15	0.098	0.072
	WT vs. WT	36	0.142	0.071			sTalin vs sTalin vs. sTalin vs sWT	test	Welch’s test
	WTf vs. WTf	6	0.117	0.032				p-value	0.06
	WTm vs. WTm	10	0.131	0.082
	WTf vs. WTm	20	0.155	0.073			sTalin vs sTalin vs. sWT vs sWT	test	Mann-Whitney test
	WT vs. Mau	36	0.118	0.066				p-value	0.03
	WT vs. Talin	108	0.601	0.224
	Mau vs. Mau	6	0.094	0.043			WT vs WT vs. WT vs Mau	test	Mann-Whitney test
	Talin vs. Talin	66	0.66	0.221				p-value	0.16
							WT vs WT vs. WT vs Talin	test	Kruskal-Wallis test
								p-value	< 0,001
	s.d Talin vs Talin / s.d WT vs WT						WT vs WT vs. Talin vs Talin	test	Welch’s test
		3.11268						p-value	< 0,001
	sd sTalin vs sTalin / s.d WT vs WT						WTf vs WTf vs. WTm vs WTm	test	Welch’s test
		3						p-value	0.81
							WTf vs WTf vs. WTf vs WTm	test	Ordinary one-way Anova
								p-value	0.21
							WTm vs WTm vs. WTf vs WTm	test	Ordinary one-way Anova
								p-value	0.19
