## Supplementary material for "A Natural Programmable Metamaterial Controls 3D Curvature of Compound Eyes": Table S6

### Sheet: Hoja1
		n				n	total number of surfaces				Major axis (µm)	Depth (µm)
	sWT	6				s.d.	standard deviation		sWT vs. WT	test	Ordinary one-way Anova	Mann-Whitney test
	WT	9				p-value	<0,001***			p-value	0.95	0.6
	WTf	4					<0,01**		WTf vs. WTm	test	Welch’s test	Welch’s test
	WTm	5					<0,05*			p-value	0.01	0.6
							ns
			Major axis (µm)	Depth (µm)
	sWT	mean	472.276	103.174
		s.d.	40.949	2.333
	WT	mean	429.15	105.679
		s.d.	15.399	6.954
	WTf	mean	441.871	111.425
		s.d.	8.583	7.029
	WTm	mean	418.972	101.082
		s.d.	11.3	0.483
